# Endothelial expression of ZBTB16 protects against cardiac aging

**DOI:** 10.1101/2025.10.08.681100

**Authors:** Kathrin A. Stilz, Vincent Elvin Leonard, David Rodriguez Morales, Simone-Franziska Glaser, Veronica Larcher, Mariano Ruz Jurado, Pedro Felipe Malacarne, Nivethitha Manickam, Lukas S. Tombor, Wesley Abplanalp, Josefine Panthel, Haris Kujundzic, Ariane Fischer, Katja Schmitz, Oliver J. Müller, Susanne Hille, Christian Kupatt, Tarik Bozoglu, Haider Sami, Manfred Ogris, Tara Procida-Kowalski, Marek Bartkuhn, David John, Michail Yekelchyk, Tessa Schmachtel, Michael Rieger, Minh-Duc Pham, Jaya Krishnan, Stefan Günther, Ralf P. Brandes, Thomas Braun, Andreas M. Zeiher, Julian U. G. Wagner, Stefanie Dimmeler

## Abstract

**Background and aim:** Aging significantly increases the risk of cardiovascular diseases, characterized by progressive cardiac dysfunction. The vascular niche is crucial for maintaining cardiac homeostasis, yet endothelial cell (EC) impairment during aging remains poorly understood. This study investigates epigenetically regulated mechanisms mediating EC-dependent cardiac aging and identifies a critical role of Zinc finger and BTB domain-containing protein 16 (ZBTB16).

**Methods:** Chromatin accessibility (snATAC-seq) and transcriptomic (snRNA-seq) analyses were performed on aged hearts to identify age-related regulatory changes. Functional studies using genetic models, assessed cardiac aging phenotypes. In vitro assays examined EC senescence and secretory profiles, while co-culture experiments analyzed the impact of ZBTB16-deficient EC supernatants on fibroblasts, cardiomyocytes, and neurons. Overexpression experiments in vitro and in vivo tested the potential for ZBTB16 to mitigate aging-associated dysfunction.

**Results:** Aged hearts exhibited decreased chromatin accessibility and expression of the transcription factor ZBTB16 in both human and mice. Loss of ZBTB16 in young mice, including *Zbtb16* haploinsufficient and endothelial-specific knockout mice, led to premature aging, diastolic dysfunction, and increased secretion of pro-fibrotic and inflammatory factors. Supernatants from ZBTB16-deficient ECs activated fibroblasts, induced cardiomyocyte hypertrophy, and impaired neuronal sprouting. Overexpression of ZBTB16 reversed these effects in senescent ECs and aged mice and reduced diastolic dysfunction. Mechanistic studies identified key downstream targets of ZBTB16, including nuclear receptor-interacting protein 1 (NRIP1). ZBTB16 suppressed NRIP1 expression, limiting fibroblast activation and pro-fibrotic signaling.

**Conclusions:** ZBTB16 is a key regulator of endothelial function, maintaining vascular niche homeostasis and mitigating aging-associated cardiac dysfunction. Its loss promotes EC senescence and pro-fibrotic signaling, contributing to diastolic dysfunction. Overexpression of ZBTB16 presents a potential therapeutic strategy for preserving cardiac function during aging. These findings establish a novel role for ZBTB16 in endothelial aging and cardiovascular disease prevention.

**Graphical Abstract:** 
