## Supplementary material for "Endothelial expression of ZBTB16 protects against cardiac aging": Table 1

### Sheet: Tabelle1
					Zbtb16+/+	Zbtb16+/-	Zbtb16-/-
				Litter 1	3	8	1
				Litter 2	2	1	2
				Litter 3	6	9	0
				Litter 4	4	7	0
				Litter 5	1	6	1
				Litter 6	2	2	0
				Litter 7	1	3	2
				Litter 8	3	4	1
				Litter 9	2	2	0
				Litter 10	0	2	0
				Litter 11	0	2	0
				Litter 12	5	2	0
				Litter 13	1	1	0
				Litter 14	2	3	0
				Litter 15	1	2	0
				Sum	33	54	7
				%	35.1064	57.4468	7.44681
