## Supplementary material for "Endothelial expression of ZBTB16 protects against cardiac aging": Table 2

### Sheet: Tabelle1
Upeak id	Peak chromosome	Peak start	Peak stop	Gene chromosome	Gene start	Gene stop	Gene strand	Gene id
upeak-2	chr1	180530574	180530881
upeak-1	chr1	66564244	66564759
upeak-9	chr10	14782785	14783217
upeak-11	chr11	114160023	114160401	chr11	114159791	114161166	-	ENSG00000286463
upeak-10	chr11	60169379	60169873
upeak-13	chr13	110260510	110263052	chr13	110265251	110266113	-	ENSG00000279237
upeak-12	chr13	28329674	28330088
upeak-14	chr15	62124179	62124706
upeak-15	chr16	56607162	56607563	chr16	56608584	56609497	+	ENSG00000125148
upeak-16	chr19	8355606	8356275
upeak-17	chr20	38275926	38276271
upeak-18	chr21	14995659	14995876
upeak-4	chr4	148376229	148376494
upeak-3	chr4	3814399	3815509
upeak-5	chr5	111680783	111681221
upeak-6	chr6	22141351	22141650
upeak-7	chr8	106060313	106060611	chr8	105546089	106060524	-	ENSG00000251003
